# Hepatic Lipid Droplet-Associated Proteome Changes Distinguish Dietary-Induced Fatty Liver from Insulin Resistance in Male Mice

**DOI:** 10.1101/2023.03.09.531813

**Authors:** Andries Van Woerkom, Dylan J Harney, Shilpa R. Nagarajan, Mariam F. Hakeem-Sanni, Jinfeng Lin, Matthew Hooke, Tamara Pulpitel, Gregory J Cooney, Mark Larance, Darren N. Saunders, Amanda E Brandon, Andrew J. Hoy

**Affiliations:** School of Medical Sciences, Charles Perkins Centre, Faculty of Medicine and Health, University of Sydney, NSW 2006, Australia.; School of Life and Environmental Sciences, Charles Perkins Centre, Faculty of Science, The University of Sydney, NSW 2006, Australia

## Abstract

Fatty liver is characterised by the expansion of lipid droplets and is associated with the development of many metabolic diseases, including insulin resistance, dyslipidaemia and cardiovascular disease. We assessed the morphology of hepatic lipid droplets and performed quantitative proteomics in lean, glucose-tolerant mice compared to high-fat diet (HFD) fed mice that displayed hepatic steatosis and glucose intolerance as well as high-starch diet (HStD) fed mice who exhibited similar levels of hepatic steatosis but remained glucose tolerant. Both HFD and HStD-fed mice had more and larger lipid droplets than Chow-fed animals. We observed striking differences in liver lipid droplet proteomes of HFD and HStD-fed mice compared to Chow-fed mice, with fewer differences between HFD and HStD. Taking advantage of our diet strategy, we identified a fatty liver lipid droplet proteome consisting of proteins common in HFD- and HStD-fed mice. Likewise, a proteome associated with glucose tolerance that included proteins common in Chow and HStD but not HFD-fed mice was identified. Notably, glucose intolerance was associated with changes in the ratio of adipose triglyceride lipase (ATGL) to perilipin 5 (PLIN5) in the lipid droplet proteome, suggesting dysregulation of neutral lipid homeostasis in glucose-intolerant fatty liver, which supports bioactive lipid synthesis and impairs hepatic insulin action. We conclude that our novel dietary approach uncouples ectopic lipid burden from insulin resistance-associated changes in the hepatic lipid droplet proteome.
