## Supplementary material for "Hepatic Lipid Droplet-Associated Proteome Changes Distinguish Dietary-Induced Fatty Liver from Insulin Resistance in Male Mice": Table S7

### Sheet: Volcano_HFDvHStD
Gene.names	Y_abundance	Z_abundance	FoldChange_ZvY	FClogratio_ZvY	Results.Y_Z$pvalue	Results.Y_Z$adj.pvalues	log10pv	log10adjpv
Ighg2b;Igh-3	1.62832	0.673918	-2.4162	-1.27274	0.0060907	0.0216694	2.21533	1.66415
Adhfe1	3.79339	0.297721	-12.7415	-3.67146	0.00118716	0.00701299	2.92549	2.1541
Gcdh	1.67693	0.58958	-2.84427	-1.50806	0.000378978	0.0032464	3.42139	2.4886
FRRS1	0.560747	1.73079	3.08659	1.62601	0.0036652	0.0150495	2.4359	1.82248
Khk	0.658726	1.61296	2.44861	1.29196	0.00193698	0.00986199	2.71288	2.00604
Txnrd2	3.80792	0.392444	-9.70308	-3.27844	0.000751693	0.00507509	3.12396	2.29456
Auh	5.13919	0.643574	-7.9854	-2.99737	0.00237917	0.0113115	2.62358	1.94648
	1.93102	0.524536	-3.68139	-1.88025	2.85e-05	0.000723609	4.54532	3.1405
Fahd2	2.48892	0.567123	-4.38868	-2.13379	0.00428618	0.0168179	2.36793	1.77423
Plbd1	1.69569	0.793522	-2.13692	-1.09553	0.00719753	0.0240806	2.14282	1.61833
Acad11	1.57244	0.6101	-2.57734	-1.36588	7.82e-06	0.000319917	5.10674	3.49496
Acad8	1.86713	0.556862	-3.35294	-1.74543	0.00458438	0.0176849	2.33872	1.7524
Lrrc40	0.378843	3.55231	9.37672	3.22908	0.00105187	0.00640576	2.97804	2.19343
Srd5a1	0.571729	1.84425	3.22573	1.68963	0.00301494	0.0131517	2.52072	1.88102
Gm4477;Cml3	0.022261	29.2323	1313.17	10.3588	1.57e-11	3.39e-08	10.8054	7.46934
Apoc3	0.515062	1.94235	3.7711	1.91499	0.00010019	0.00134914	3.99918	2.86994
Syvn1	0.642775	1.31917	2.0523	1.03724	0.00428981	0.0168179	2.36756	1.77423
Ndufa12	1.6268	0.73838	-2.20321	-1.13961	0.00102084	0.00628747	2.99104	2.20152
Aqp8	0.161312	12.4205	76.9964	6.26672	0.000753772	0.00507509	3.12276	2.29456
Pls3	0.544749	1.22436	2.24758	1.16837	0.00768883	0.0251452	2.11414	1.59955
Idh3a	2.41373	0.461535	-5.22979	-2.38675	4.94e-05	0.000986845	4.30614	3.00575
Slc37a4	0.680929	2.06109	3.02687	1.59783	0.00510735	0.0190253	2.2918	1.72067
Thy1	3.163	0.390428	-8.10135	-3.01816	0.00454239	0.0175542	2.34272	1.75562
Hist1h3b;H3f3a	3.18619	0.325409	-9.79133	-3.29151	0.00212366	0.0104418	2.67291	1.98123
Rock2	7.05401	0.53574	-13.1668	-3.71884	0.00424352	0.0168158	2.37227	1.77428
Kif13b	0.350955	1.48746	4.23832	2.08349	0.0058086	0.0208314	2.23593	1.68128
Dopey2	0.796372	4.67553	5.87104	2.55362	0.00571541	0.0206173	2.24295	1.68577
Khsrp	24.9903	0.0405323	-616.554	-9.26808	0.000272544	0.0025579	3.56456	2.59212
Fech	1.62712	0.532222	-3.05722	-1.61222	1.56e-07	2.26e-05	6.80628	4.64631
Arfgef2	4.70816	0.216863	-21.7103	-4.44031	0.000797743	0.00528901	3.09814	2.27663
Cyp4a10;Cyp4a32	3.15895	0.319067	-9.90059	-3.30751	4.93e-05	0.000986845	4.30678	3.00575
Huwe1	0.61613	2.61456	4.24353	2.08526	0.00540312	0.0198879	2.26736	1.70141
Acnat1	2.09138	0.638335	-3.27631	-1.71207	0.00108152	0.00655345	2.96597	2.18353
Acss2	0.386542	2.50542	6.48162	2.69635	0.000553974	0.00407183	3.25651	2.39021
Agmat	1.91673	0.640555	-2.9923	-1.58125	0.00118662	0.00701299	2.92569	2.1541
Set	2.67445	0.44402	-6.02327	-2.59055	0.00168558	0.00906784	2.77325	2.0425
Aldh3a2	1.92363	0.555009	-3.46594	-1.79324	5.05e-06	0.000243088	5.29708	3.61424
Cisd3	4.75893	0.871474	-5.46078	-2.44911	0.0081028	0.026025	2.09136	1.58461
Trappc11	0.473138	2.38226	5.03502	2.332	0.00537532	0.019853	2.2696	1.70217
Ppfia1	11.6963	0.189151	-61.8356	-5.95037	0.00126727	0.00724918	2.89713	2.13971
Golim4	0.526065	1.51706	2.88379	1.52797	0.00495529	0.0187161	2.30493	1.72778
Tm9sf1	0.678007	1.40643	2.07437	1.05267	0.00755304	0.024886	2.12188	1.60404
Ylpm1	0.677417	1.58086	2.33366	1.22259	0.00461546	0.0177417	2.33579	1.751
Hacl1	1.45654	0.725804	-2.0068	-1.0049	7.28e-05	0.00118707	4.13773	2.92552
Prkd3	0.574878	1.38922	2.41655	1.27295	9.84e-05	0.00134446	4.00698	2.87145
Tmem167;Tmem167a	3.57432	0.399856	-8.93902	-3.16012	0.000501483	0.00381361	3.29974	2.41866
Col6a3	86.944	0.0155891	-5577.21	-12.4453	0.000419905	0.00344346	3.37685	2.463
Hspg2	1.78666	0.164056	-10.8906	-3.44501	0.000454517	0.00361146	3.34245	2.44232
Cox7a2l	3.94956	0.87416	-4.51813	-2.17572	0.00717821	0.0240531	2.14398	1.61883
Rcbtb2	0.466532	3.77812	8.09832	3.01762	0.00338263	0.0144077	2.47075	1.8414
Nbas	1.48634	0.594787	-2.49894	-1.32132	0.00258118	0.0118899	2.58818	1.92482
Acacb	0.262221	4.86591	18.5565	4.21385	1.2e-07	2.23e-05	6.92126	4.65097
Pklr	0.451878	2.30013	5.09017	2.34771	0.000105878	0.00140824	3.9752	2.85132
Dsp	0.707284	1.45897	2.06278	1.04459	0.00217876	0.0106386	2.66179	1.97311
Tm6sf2	0.647453	1.47261	2.27447	1.18553	6.63e-07	6.25e-05	6.17876	4.20443
Lamb1	5.82757	0.270643	-21.5323	-4.42843	0.00258689	0.0118899	2.58722	1.92482
Pnpla3	0.00363809	263.482	72423.1	16.1442	1.04e-09	7.55e-07	8.98101	6.12207
Pcx;Pc	1.80273	0.581998	-3.09749	-1.6311	0.000247368	0.00240193	3.60666	2.61944
Srp72	5.48925	0.497673	-11.0298	-3.46334	0.00901037	0.0280668	2.04526	1.55181
Lamc1	3.4629	0.28973	-11.9522	-3.5792	0.000215733	0.00220617	3.66608	2.65636
Add1	59.1216	0.0168829	-3501.86	-11.7739	0.000184874	0.00203123	3.73313	2.69224
Txn2	6.10677	0.602294	-10.1392	-3.34187	0.00646944	0.0225494	2.18913	1.64686
Ctsa	1.50422	0.729771	-2.06123	-1.0435	0.0033962	0.0144089	2.46901	1.84137
Akr1c19	0.384772	2.76716	7.19169	2.84633	0.00426417	0.0168158	2.37017	1.77428
Ndufa11	1.95418	0.592128	-3.30027	-1.72259	0.000557722	0.00408494	3.25358	2.38881
Nptn	1.47648	0.511151	-2.88855	-1.53034	9.74e-05	0.00134446	4.0116	2.87145
Crat	5.13312	0.189061	-27.1506	-4.76291	6.09e-09	2.83e-06	8.21534	5.54799
Agrn	0.356048	2.56839	7.21359	2.85072	0.00666245	0.022891	2.17637	1.64034
Dld	1.86435	0.591746	-3.15058	-1.65562	9.18e-05	0.00134436	4.03728	2.87149
Ndufb11	1.46371	0.657635	-2.22572	-1.15427	0.000554054	0.00407183	3.25645	2.39021
Amacr	1.74788	0.495404	-3.52819	-1.81893	1.38e-05	0.000454142	4.85883	3.34281
Ptgis	1.44917	0.432663	-3.34943	-1.74391	0.000721121	0.00490091	3.14199	2.30972
Phb2	1.55246	0.637234	-2.43624	-1.28466	1.41e-05	0.000454142	4.85025	3.34281
Phyh	1.54127	0.684224	-2.25258	-1.17158	6.57e-05	0.00112992	4.18264	2.94695
Pld3	2.29265	0.574535	-3.99044	-1.99655	0.0094866	0.0290905	2.02289	1.53625
Agxt	1.98285	0.516487	-3.83912	-1.94077	3.73e-06	0.000213081	5.42773	3.67145
Ppt2	5.34653	0.515366	-10.3742	-3.37493	0.00390832	0.0158058	2.40801	1.80118
Ech1	2.43034	0.514192	-4.72652	-2.24078	4.55e-07	5.19e-05	6.3422	4.28489
Ndufa1	2.38586	0.543407	-4.39056	-2.1344	0.00310638	0.0134424	2.50775	1.87152
Cyp4a14	41.7293	0.0257427	-1621.02	-10.6627	6.02e-05	0.00108584	4.22069	2.96423
Fxn	0.0795827	28.5549	358.808	8.48707	1e-05	0.00035586	4.99945	3.44872
Man2b2	1.65284	0.641307	-2.5773	-1.36586	0.00725885	0.0241739	2.13913	1.61665
Rdh16	1.53503	0.652145	-2.35381	-1.235	0.00498179	0.0187405	2.30261	1.72722
Trappc3	11.3851	0.118113	-96.3914	-6.59083	0.00207333	0.010286	2.68333	1.98775
Acot1	1.86378	0.598843	-3.11229	-1.63798	0.000322513	0.00284231	3.49145	2.54633
Sigmar1	0.664755	1.3679	2.05775	1.04107	5.44e-05	0.00101476	4.26421	2.99364
Cideb	0.587411	1.73343	2.95096	1.56118	7.83e-05	0.00122142	4.10618	2.91313
Aoc3	3.06529	0.0599894	-51.0973	-5.67517	0.00496437	0.0187178	2.30414	1.72774
Mtx2	1.41919	0.639541	-2.21907	-1.14996	0.0048347	0.0184212	2.31563	1.73468
Comt	0.565	1.67999	2.97343	1.57213	0.000129958	0.00164063	3.8862	2.78499
Creg1	1.56436	0.699791	-2.23546	-1.16057	0.00484592	0.0184315	2.31462	1.73444
Clpp	1.33854	0.571603	-2.34172	-1.22757	0.00797897	0.0257417	2.09805	1.58936
Gcat	1.49595	0.639888	-2.33783	-1.22517	0.00960558	0.0294137	2.01748	1.53145
Coro1a	4.27138	0.169665	-25.1754	-4.65394	0.00108217	0.00655345	2.96571	2.18353
Mtco2	1.54963	0.717793	-2.15889	-1.11029	4.37e-06	0.000226407	5.35904	3.64511
Mtatp8	1.55012	0.612763	-2.52971	-1.33897	0.000192805	0.00207961	3.71488	2.68202
Cfd	2.72608	0.265354	-10.2734	-3.36084	5.25e-05	0.00100674	4.28006	2.99708
Cd74	17.5773	0.0347345	-506.048	-8.98313	2.7e-05	0.000717515	4.5693	3.14417
Got2	1.66591	0.585379	-2.84587	-1.50887	0.000221532	0.00224902	3.65456	2.64801
Gpi	0.593218	1.46576	2.47086	1.30501	0.000715536	0.00490091	3.14537	2.30972
Me1	0.506416	2.14189	4.22951	2.08049	8.51e-05	0.00127202	4.0702	2.8955
Spta1	2.11278	0.502164	-4.20735	-2.07291	0.00776553	0.0252934	2.10983	1.59699
S100a10	2.89022	0.103208	-28.0038	-4.80755	0.00264161	0.0120803	2.57813	1.91792
Mdh2	2.00763	0.589535	-3.40545	-1.76784	8.75e-05	0.00129955	4.05791	2.88621
Sod2	1.67757	0.595769	-2.8158	-1.49354	0.000221998	0.00224902	3.65365	2.64801
H2afv;H2afz	9.22293	0.469578	-19.6409	-4.29579	0.00568427	0.0205392	2.24532	1.68742
Eif4a2	0.696646	2.13861	3.06986	1.61817	0.00749338	0.0247481	2.12532	1.60646
H1f0	4.34451	0.416581	-10.429	-3.38253	0.00919092	0.0284675	2.03664	1.54565
Itga5	2.36452	0.676245	-3.49654	-1.80593	0.00641443	0.0224018	2.19284	1.64972
Otc	1.65301	0.640092	-2.58246	-1.36875	0.00053475	0.003967	3.27185	2.40154
Nudt19	1.64461	0.661629	-2.4857	-1.31365	0.00258982	0.0118899	2.58673	1.92482
Scd1;Scd3;Scd2	0.257497	4.49325	17.4497	4.12513	5.18e-10	5.62e-07	9.2856	6.25057
H2-Aa	3.19214	0.206419	-15.4644	-3.95088	4.08e-05	0.00087673	4.38887	3.05713
H2-Ab1	3.1439	0.133811	-23.4951	-4.55429	5.01e-05	0.000986845	4.30042	3.00575
Lmnb1	6.19864	0.147423	-42.0467	-5.39392	0.00171999	0.00920723	2.76448	2.03587
Map1b	0.72887	1.60541	2.2026	1.13921	0.00130106	0.00742292	2.8857	2.12943
Cpa3	22.5839	0.0338562	-667.053	-9.38166	0.000208236	0.00214979	3.68144	2.6676
Prkce	0.379212	2.06309	5.44045	2.44373	0.00301411	0.0131517	2.52084	1.88102
Hspa1b	0.595698	2.08882	3.50651	1.81003	0.000425799	0.00345742	3.3708	2.46125
Fasn	0.316686	2.71862	8.5846	3.10175	4.39e-06	0.000226407	5.35792	3.64511
Serpinh1	2.00736	0.46439	-4.32257	-2.11189	0.00462476	0.017746	2.33491	1.7509
Hexb	1.61768	0.678121	-2.38553	-1.25431	0.000163219	0.00187851	3.78723	2.72619
Prdx3	1.45575	0.601329	-2.4209	-1.27554	0.000130161	0.00164063	3.88552	2.78499
Gna11	2.59512	0.430586	-6.02696	-2.59143	1.28e-08	4.64e-06	7.89145	5.33354
Gnaq	5.7913	0.49553	-11.6871	-3.54684	0.00088781	0.00572849	3.05168	2.24196
Ca5a	1.85415	0.682646	-2.71613	-1.44155	0.000771011	0.00514324	3.11294	2.28876
Glb1	3.04716	0.609257	-5.00144	-2.32234	0.00628681	0.0220904	2.20157	1.6558
Cat	1.58091	0.70792	-2.23317	-1.15909	0.000156063	0.00180933	3.8067	2.74248
Tln1	0.452303	1.89863	4.1977	2.0696	9.18e-06	0.000337471	5.03697	3.47176
Msn	3.784	0.317215	-11.9288	-3.57638	0.00328883	0.0140635	2.48296	1.85191
Glud1	1.68599	0.614224	-2.74491	-1.45676	0.000179771	0.00199844	3.74528	2.69931
Sars	0.56736	1.39391	2.45683	1.2968	0.00080854	0.00534425	3.0923	2.27211
H2afx	4.99613	0.152429	-32.7768	-5.0346	0.00179765	0.00941376	2.7453	2.02624
Bgn	4.51167	0.353859	-12.7499	-3.67242	0.00102928	0.00632145	2.98747	2.19918
Dcn	71.5937	0.0190726	-3753.75	-11.8741	0.000170571	0.00192603	3.7681	2.71534
Marcksl1	9.26964	0.608288	-15.2389	-3.92969	0.00699688	0.0236148	2.1551	1.62682
Hmgb2	1.75429	0.366475	-4.78692	-2.2591	0.00119543	0.00702353	2.92248	2.15344
Scp2	1.41436	0.639933	-2.21016	-1.14415	0.00167216	0.00904051	2.77672	2.04381
Ephx2	1.60253	0.73591	-2.17762	-1.12275	0.000582206	0.00423565	3.23492	2.37308
Pdha1	1.57869	0.684598	-2.30601	-1.2054	0.00815007	0.026061	2.08884	1.58401
Ldlr	0.572781	1.82887	3.19296	1.6749	4.42e-05	0.000929477	4.35498	3.03176
Hmgcl	1.49345	0.711389	-2.09934	-1.06994	0.000609949	0.00432562	3.21471	2.36395
Hspa9	1.51473	0.654574	-2.31407	-1.21043	0.000719655	0.00490091	3.14288	2.30972
Eci1	1.82174	0.576113	-3.16212	-1.66089	4.34e-05	0.000921501	4.36296	3.0355
Pura	0.726304	1.51854	2.09077	1.06404	0.00373765	0.0152727	2.4274	1.81608
Hist1h1e	5.18542	0.178397	-29.0667	-4.8613	0.00267507	0.0121839	2.57266	1.91421
Hist1h1b	1.58797	0.135883	-11.6863	-3.54675	0.00361542	0.0149435	2.44184	1.82555
Hist1h1d	3.43388	0.37487	-9.1602	-3.19538	0.00861312	0.0271019	2.06484	1.567
Acadm	2.16747	0.492073	-4.40479	-2.13907	2.15e-05	0.000612652	4.66803	3.21279
Vps4b	7.23436	0.371915	-19.4517	-4.28182	0.00701716	0.0236148	2.15384	1.62682
Prox1	3.2702	0.856949	-3.81609	-1.9321	0.00936241	0.0287924	2.02861	1.54072
Hsd17b8;H2-Ke6	2.0215	0.645926	-3.12962	-1.64599	0.00114366	0.00683044	2.9417	2.16555
Acadvl	1.55377	0.566911	-2.74077	-1.45458	1.24e-07	2.23e-05	6.90785	4.65097
Hsd17b4	1.7524	0.678211	-2.58385	-1.36952	3.33e-05	0.000801503	4.47741	3.09609
Adcy9	7.34052	0.190598	-38.513	-5.26727	0.00351111	0.0147186	2.45456	1.83213
Slc25a5	1.53286	0.621719	-2.46552	-1.30189	3.74e-05	0.000836683	4.42673	3.07744
Lum	2.75917	0.333885	-8.26384	-3.04681	0.0069523	0.0236148	2.15787	1.62682
Tst	1.57857	0.660162	-2.39118	-1.25772	0.00138426	0.00777699	2.85878	2.10919
Gck	0.403326	2.18719	5.42287	2.43906	0.00235482	0.0112451	2.62804	1.94904
Cpt2	1.56998	0.66833	-2.3491	-1.23211	1.49e-07	2.26e-05	6.82744	4.64631
Dbt	2.26495	0.488462	-4.63691	-2.21316	3.29e-05	0.000801236	4.48291	3.09624
Cnbp	0.624399	1.84013	2.94704	1.55926	0.00498766	0.0187405	2.3021	1.72722
Idh2	1.89269	0.482573	-3.92209	-1.97162	5.48e-06	0.000252646	5.26145	3.59749
Rad23b	0.457509	4.0768	8.91087	3.15557	0.00066906	0.00464911	3.17454	2.33263
Hmgcs2	1.70209	0.57827	-2.94341	-1.55749	0.000767445	0.00513525	3.11495	2.28944
Entpd1	8.7702	0.113136	-77.519	-6.27648	0.00203777	0.0101879	2.69084	1.99192
Atp5j2	1.53969	0.725931	-2.12099	-1.08474	0.000112694	0.00147181	3.9481	2.83215
Mp68	1.47192	0.734347	-2.00439	-1.00316	0.00141805	0.00790317	2.84831	2.1022
Atp5e	1.49056	0.652143	-2.28563	-1.19259	0.000169139	0.00191986	3.77176	2.71673
Atp5b	1.48286	0.726276	-2.04173	-1.02979	0.000926304	0.00592398	3.03325	2.22739
Cyp2c37	1.81722	0.554893	-3.2749	-1.71145	1.13e-06	9.46e-05	5.94501	4.02392
Acot8	2.3186	0.485678	-4.77395	-2.25518	0.00016463	0.00187851	3.78349	2.72619
Pcbp1	0.716203	1.47708	2.06237	1.04431	0.00228669	0.0110348	2.64079	1.95724
Ufm1	0.556639	1.44149	2.58964	1.37275	3.44e-05	0.000801503	4.46367	3.09609
Snrpe	2.53687	0.478365	-5.30321	-2.40687	0.000605692	0.00432562	3.21775	2.36395
Snrpg	1.73625	0.626655	-2.77066	-1.47023	0.00240902	0.0114284	2.61816	1.94202
Hspa8	0.699091	1.52345	2.17918	1.12379	0.000108887	0.00143724	3.96302	2.84247
Mpc1	1.87248	0.569621	-3.28723	-1.71687	5.12e-07	5.28e-05	6.29111	4.27727
Hspd1	1.5834	0.631094	-2.50897	-1.3271	0.000419501	0.00344346	3.37727	2.463
Smpdl3a	1.97081	0.685659	-2.87434	-1.52323	0.00856192	0.027077	2.06743	1.5674
Kpnb1	0.583155	1.68575	2.89074	1.53144	5.61e-06	0.000253434	5.25095	3.59614
Mpp1	2.88593	0.608502	-4.74268	-2.2457	0.00400485	0.016049	2.39741	1.79455
Aup1	0.73846	1.47891	2.0027	1.00194	0.000476546	0.00370305	3.3219	2.43144
Idh3g	2.11833	0.339664	-6.23654	-2.64075	1.3e-05	0.000438694	4.88772	3.35784
Naca	0.601694	1.25413	2.08433	1.05959	0.00465961	0.0178423	2.33165	1.74855
Isoc2a	1.741	0.642387	-2.7102	-1.4384	0.00100936	0.00624076	2.99595	2.20476
Atp1b3	1.71339	0.544819	-3.14488	-1.653	1.53e-05	0.00046237	4.8158	3.33501
Coq7	6.38042	0.748289	-8.52668	-3.09198	0.00610881	0.0216694	2.21404	1.66415
Xdh	2.04371	0.398437	-5.12933	-2.35877	0.000234493	0.00231082	3.62987	2.63623
Aqp1	2.56285	0.4484	-5.71555	-2.51489	6.86e-05	0.00114839	4.16361	2.93991
Col6a2	2.33392	0.0803786	-29.0365	-4.8598	0.00143157	0.00795808	2.84419	2.09919
Atp5a1	1.55076	0.701262	-2.21138	-1.14495	0.000388707	0.00330477	3.41038	2.48086
Col6a1	15.2318	0.0433204	-351.609	-8.45783	0.00173082	0.00921645	2.76175	2.03544
Fabp5	0.236224	6.84325	28.9693	4.85645	2.93e-06	0.000185877	5.53354	3.73077
Atp5i	1.49898	0.746485	-2.00806	-1.0058	0.000960842	0.00602053	3.01735	2.22037
Igf2r	0.889115	2.06951	2.3276	1.21885	0.00554594	0.0202418	2.25602	1.69375
Acads	1.78321	0.591407	-3.01521	-1.59226	4.69e-05	0.00096937	4.32838	3.01351
Ambp	0.704772	2.76284	3.92019	1.97092	0.00696279	0.0236148	2.15722	1.62682
Cd36	9.5804	0.292783	-32.7218	-5.03218	0.000321583	0.00284231	3.49271	2.54633
Hsdl2	2.54568	0.450236	-5.65411	-2.4993	8.18e-06	0.000322393	5.08731	3.49161
Tgtp1	1.38973	0.626336	-2.21883	-1.1498	0.00136906	0.00774964	2.86358	2.11072
Mrpl10	2.66154	0.377202	-7.05603	-2.81886	0.000451388	0.00361111	3.34545	2.44236
Hspa4	0.703535	1.76741	2.51218	1.32894	0.00242286	0.0114689	2.61567	1.94048
Bckdha	2.93739	0.529371	-5.54883	-2.47218	0.000843682	0.00550935	3.07382	2.2589
Esyt1	1.6593	0.571949	-2.90113	-1.53661	0.000286183	0.00264019	3.54336	2.57836
Rffl	4.17084	0.468167	-8.90887	-3.15524	0.00275883	0.0124954	2.55927	1.90325
Gm4951	2.43721	0.429058	-5.68036	-2.50598	3.98e-06	0.000221412	5.39979	3.6548
Agxt2	1.89469	0.597279	-3.17221	-1.66549	0.000965087	0.00602971	3.01543	2.2197
Mccc2	3.06528	0.360994	-8.49122	-3.08597	6.38e-05	0.00112531	4.19488	2.94873
Acsm3	6.8579	0.235953	-29.0646	-4.86119	0.00193783	0.00986199	2.71269	2.00604
BC026585	13.9309	0.0546016	-255.138	-7.99513	0.00125904	0.00723037	2.89996	2.14084
Ugt3a1	1.37005	0.602265	-2.27483	-1.18576	6.75e-05	0.00114839	4.17075	2.93991
Sec31a	0.661881	1.54713	2.33747	1.22495	0.00221461	0.0107652	2.6547	1.96798
Pecr	1.60088	0.672479	-2.38056	-1.2513	7.43e-05	0.0011936	4.12887	2.92314
Sult1d1	0.68142	1.97923	2.90456	1.53832	0.00628081	0.0220904	2.20198	1.6558
Acly	0.381963	2.43392	6.37213	2.67178	2.71e-05	0.000717515	4.56641	3.14417
Pex1	2.34781	0.384241	-6.11026	-2.61123	5.34e-06	0.000251891	5.27209	3.59879
Pxmp2	1.71511	0.718091	-2.38843	-1.25606	0.000710293	0.00488962	3.14856	2.31072
Taok1	0.551772	1.97369	3.57701	1.83875	0.000207202	0.00214979	3.68361	2.6676
Gm4952	3.24553	0.386606	-8.39492	-3.06952	4.96e-05	0.000986845	4.3043	3.00575
Mup20	0.477333	1.77767	3.72417	1.89692	5.33e-05	0.00101358	4.2733	2.99414
Acaca	0.375079	3.17488	8.46458	3.08144	6.53e-09	2.83e-06	8.18508	5.54799
Orm1	0.0654612	12.5298	191.407	7.5805	8.39e-06	0.000324962	5.07604	3.48817
Ogdh	2.05984	0.372112	-5.53555	-2.46873	0.000380344	0.0032464	3.41982	2.4886
Gm2a	0.570078	1.47046	2.57941	1.36704	0.000599168	0.00432562	3.22245	2.36395
Hadh	1.98971	0.523249	-3.80261	-1.92699	7.16e-05	0.00117583	4.14514	2.92966
Fbn1	1.73762	0.454596	-3.82233	-1.93445	0.00138465	0.00777699	2.85866	2.10919
Gpam	0.670459	1.5116	2.25457	1.17285	2.78e-05	0.000723609	4.55563	3.1405
Ddx3y	0.172548	9.17519	53.1748	5.73267	0.00357648	0.014854	2.44654	1.82816
Rhoc	3.95481	0.578829	-6.83243	-2.7724	0.00408028	0.0163211	2.38931	1.78725
Sptbn1	1.30025	0.446507	-2.91205	-1.54203	0.00339075	0.0144089	2.4697	1.84137
Thrsp	0.261611	3.40388	13.0112	3.70168	2.55e-07	3.07e-05	6.59311	4.51233
Tsn	7.04928	0.237187	-29.7204	-4.89338	0.00304372	0.013224	2.5166	1.87864
Map2k2	0.492065	1.51222	3.07321	1.61975	0.00397958	0.0160367	2.40016	1.79489
Maoa	1.6788	0.585225	-2.86864	-1.52037	0.000454764	0.00361146	3.34221	2.44232
Hspe1	1.76414	0.624542	-2.82469	-1.49809	0.000357584	0.00308861	3.44662	2.51024
Hist1h2bc;Hist1h2bh;Hist2h2bb;Hist1h2bm	2.58054	0.44093	-5.85251	-2.54905	0.00562667	0.0204332	2.24975	1.68966
Srm	3.98321	0.21732	-18.3288	-4.19604	0.00701026	0.0236148	2.15427	1.62682
Azgp1	0.743249	1.52855	2.05658	1.04025	0.00592844	0.0212093	2.22706	1.67347
Gbf1	0.764438	1.65352	2.16305	1.11307	0.00836978	0.0265288	2.07729	1.57628
Npepl1	2.20567	0.700298	-3.14962	-1.65518	0.00351672	0.0147186	2.45386	1.83213
Bckdhb	4.54761	0.398887	-11.4008	-3.51106	0.00145858	0.00808748	2.83607	2.09219
Gnas	1.66078	0.59957	-2.76995	-1.46986	0.00410636	0.0163952	2.38654	1.78528
Cyp2c54	1.5347	0.632921	-2.42479	-1.27786	9.69e-05	0.00134446	4.01376	2.87145
Prcp	1.7889	0.679866	-2.63126	-1.39576	0.000214007	0.00219889	3.66957	2.6578
Phkb	0.64492	1.58883	2.4636	1.30077	0.00258623	0.0118899	2.58733	1.92482
Ahcyl1	17.4271	0.0430391	-404.914	-8.66147	0.000118961	0.00153574	3.9246	2.81368
Tecpr1	4.51228	0.674334	-6.69146	-2.74232	0.00486898	0.0184741	2.31256	1.73344
Bdh1	1.4162	0.680264	-2.08184	-1.05786	4.6e-06	0.000226621	5.33731	3.6447
Rap2a;Rap2b	1.98908	0.490786	-4.05284	-2.01893	7.08e-08	1.92e-05	7.14976	4.71679
Pdk1	12.2981	0.116623	-105.451	-6.72043	0.000590987	0.00428515	3.22842	2.36803
Tufm	1.81561	0.595736	-3.04767	-1.60771	0.000198986	0.00211471	3.70118	2.67475
Acsm5	1.82359	0.478571	-3.81049	-1.92998	0.000141375	0.00172191	3.84963	2.76399
Zadh2	1.5232	0.70894	-2.14856	-1.10337	9.37e-05	0.00134446	4.02845	2.87145
Pex26	2.82414	0.479833	-5.88567	-2.55721	6.82e-06	0.000290039	5.16603	3.53754
Fam210a	7.60845	0.194547	-39.1086	-5.28941	0.000606703	0.00432562	3.21702	2.36395
Echs1	1.74196	0.578574	-3.01078	-1.59014	8.01e-05	0.00124093	4.09618	2.90625
Chdh	1.41351	0.703269	-2.00991	-1.00713	9.09e-06	0.000337471	5.04154	3.47176
Lss	0.517911	1.94766	3.76061	1.91097	0.000516122	0.00388525	3.28725	2.41058
Dlat	1.42605	0.690561	-2.06505	-1.04618	0.00300537	0.0131517	2.5221	1.88102
Ckap4	1.56891	0.635359	-2.46932	-1.30412	0.0066019	0.0227189	2.18033	1.64361
Hadha	1.53287	0.637568	-2.40424	-1.26558	9.49e-05	0.00134446	4.02294	2.87145
Coq3	19.6595	0.0271478	-724.164	-9.50017	6.81e-05	0.00114839	4.16712	2.93991
Derl2	0.662433	1.51245	2.28317	1.19104	5.2e-05	0.00100624	4.28414	2.9973
Athl1	8.74997	0.118631	-73.7581	-6.20473	0.00345489	0.0146008	2.46157	1.83562
Rmdn2	1.79206	0.632454	-2.83351	-1.50259	0.00139773	0.00783019	2.85458	2.10623
Scfd2	1.55774	0.592136	-2.63071	-1.39545	6.06e-05	0.00108584	4.21751	2.96423
Plin5	0.564654	2.78526	4.93269	2.30238	5.57e-05	0.00102368	4.25401	2.98984
Maob	1.48829	0.687777	-2.16391	-1.11364	7.97e-06	0.000319917	5.09863	3.49496
Aldh5a1	2.56048	0.287365	-8.91019	-3.15546	0.000404199	0.00339652	3.39341	2.46897
Acot4	2.42127	0.411514	-5.88382	-2.55675	7.8e-05	0.00122142	4.10774	2.91313
Acaa2	1.57636	0.662455	-2.37958	-1.2507	0.00124372	0.00719039	2.90528	2.14325
Slc25a21	7.33101	0.694965	-10.5487	-3.399	0.00348541	0.0147011	2.45775	1.83265
Rint1	1.46497	0.576251	-2.54225	-1.3461	0.000497265	0.00379603	3.30341	2.42067
Agpat9	19.0562	0.0644042	-295.885	-8.20889	0.00534542	0.0197762	2.27202	1.70386
Cps1	1.39615	0.687617	-2.03042	-1.02178	0.00353306	0.0147565	2.45185	1.83102
Atp5c1	1.81142	0.609131	-2.97378	-1.5723	0.000196807	0.00210186	3.70596	2.6774
Nadk2	1.71146	0.494007	-3.46446	-1.79263	0.000616351	0.0043526	3.21017	2.36125
Prps1l1	0.0897733	5.35264	59.624	5.89782	0.000456692	0.00361353	3.34038	2.44207
Apol9b	0.653755	1.40376	2.14723	1.10248	0.00151061	0.00829114	2.82085	2.08139
Parp9	0.593214	1.35546	2.28495	1.19216	0.00199289	0.0100948	2.70052	1.9959
Vwa8	1.97637	0.559367	-3.53324	-1.82099	6.5e-05	0.00112717	4.18716	2.94801
Polr2b	16.6052	0.292625	-56.7456	-5.82644	0.00123836	0.00717852	2.90715	2.14397
Lonp1	1.95766	0.541897	-3.6126	-1.85304	0.00276419	0.0124954	2.55843	1.90325
Aldh4a1	1.58992	0.723404	-2.19783	-1.13608	0.00113976	0.00682597	2.94319	2.16584
Bag5	0.316262	2.77275	8.76724	3.13212	9.57e-05	0.00134446	4.01886	2.87145
Afg3l2	2.30518	0.528508	-4.36167	-2.12488	3.38e-06	0.000198166	5.47083	3.70297
Slc25a1	1.56336	0.584086	-2.67659	-1.4204	3.43e-05	0.000801503	4.46412	3.09609
Scamp1	0.55376	1.6291	2.9419	1.55675	2.19e-06	0.000160479	5.65948	3.79458
Gfm1	4.98707	0.292276	-17.0629	-4.09279	0.004266	0.0168158	2.36998	1.77428
Coq9	1.49381	0.681866	-2.19077	-1.13144	0.00937614	0.0287924	2.02798	1.54072
Acad10	1.45786	0.671533	-2.17095	-1.11833	0.00201264	0.0101711	2.69623	1.99263
Vrk3	9.31647	0.898168	-10.3728	-3.37473	0.00641073	0.0224018	2.19309	1.64972
BC089597	1.47614	0.661431	-2.23175	-1.15817	0.00376452	0.0153411	2.42429	1.81414
Pitrm1	7.60198	0.235456	-32.2862	-5.01285	0.00101038	0.00624076	2.99551	2.20476
Acat1	1.93037	0.562569	-3.43136	-1.77878	9.86e-05	0.00134446	4.00596	2.87145
Fahd1	1.95481	0.548472	-3.5641	-1.83354	5.07e-05	0.000989915	4.29514	3.0044
Slc25a42	1.69223	0.522297	-3.23997	-1.69598	0.000104705	0.00140124	3.98003	2.85349
Bphl	1.63045	0.655659	-2.48674	-1.31426	0.000150603	0.00175542	3.82216	2.75562
Coq6	2.55758	0.507411	-5.04046	-2.33355	0.00123237	0.00716297	2.90926	2.14491
Spg20	0.54873	1.6069	2.92839	1.55011	0.00157755	0.00861491	2.80202	2.06475
Ctbs	1.49079	0.661075	-2.2551	-1.17319	0.0002812	0.00261649	3.55098	2.58228
Ssbp1	4.52468	0.517686	-8.74021	-3.12767	0.00235418	0.0112451	2.62816	1.94904
Bst2	0.467539	5.07458	10.8538	3.44013	0.000846236	0.00550943	3.07251	2.25889
Clybl	3.57515	0.411595	-8.68609	-3.11871	0.00150119	0.00826035	2.82356	2.083
Ifih1	18.8951	0.0655961	-288.052	-8.17019	0.00226537	0.0109628	2.64486	1.96008
C1qbp	4.60161	0.522398	-8.80864	-3.13892	0.00807753	0.0259823	2.09272	1.58532
Sds	0.669213	1.76565	2.6384	1.39966	0.00204969	0.0102155	2.68831	1.99074
Dak	0.589135	1.60759	2.72873	1.44823	0.000186446	0.00203123	3.72945	2.69224
Hpgd	7.58926	0.166923	-45.4657	-5.50671	0.000418934	0.00344346	3.37785	2.463
Acaa1b	1.57935	0.635949	-2.48345	-1.31235	0.000412542	0.00343996	3.38453	2.46345
Acsf2	2.0038	0.515677	-3.88577	-1.9582	0.000128202	0.00163496	3.8921	2.78649
Prodh2	1.49573	0.694504	-2.15367	-1.1068	9.61e-05	0.00134446	4.01733	2.87145
Pdcd10	10.3993	0.0839192	-123.921	-6.95327	0.000935066	0.0059496	3.02916	2.22551
Slc25a3	1.50799	0.682026	-2.21105	-1.14473	9.47e-05	0.00134446	4.02366	2.87145
Acot11	0.470209	2.3398	4.97609	2.31501	2.51e-06	0.000169789	5.601	3.77009
1600014C10Rik	0.622107	1.36028	2.18657	1.12867	0.00400112	0.016049	2.39782	1.79455
Idh3b	3.50754	0.337267	-10.3999	-3.3785	0.00011937	0.00153574	3.9231	2.81368
Ppa2	1.77315	0.798532	-2.22051	-1.15089	0.00884245	0.0276662	2.05343	1.55805
Cbr4	2.95743	0.419765	-7.04544	-2.81669	0.00183233	0.00948089	2.737	2.02315
Gcsh	10.4387	0.47625	-21.9185	-4.45408	0.00283665	0.0126801	2.54719	1.89688
Cyp4a12a	0.44858	2.1633	4.82256	2.2698	0.000233572	0.00231082	3.63158	2.63623
Baat	1.84195	0.637911	-2.88748	-1.52981	1.42e-05	0.000454142	4.84636	3.34281
Cyp2a5	1.50099	0.674513	-2.2253	-1.154	2.82e-06	0.00018544	5.54934	3.7318
Glyat	1.65376	0.602692	-2.74396	-1.45626	0.00181317	0.00944938	2.74156	2.0246
Pcca	2.29376	0.459168	-4.99547	-2.32062	0.00029287	0.00266782	3.53333	2.57384
Ugp2	0.649444	1.68969	2.60174	1.37948	0.00109452	0.00659142	2.96078	2.18102
Scpep1	2.44293	0.595213	-4.1043	-2.03714	0.000342749	0.00299844	3.46502	2.52311
Fdps	0.566724	1.5442	2.72478	1.44614	0.00179715	0.00941376	2.74542	2.02624
Acaa1a	2.17248	0.53479	-4.0623	-2.0223	2.22e-06	0.000160479	5.65352	3.79458
Chmp1a	6.51367	0.107981	-60.3224	-5.91462	0.000610535	0.00432562	3.21429	2.36395
Letmd1	1.49004	0.67416	-2.21022	-1.14419	0.00782741	0.025366	2.10638	1.59575
Atad3	4.77882	0.72072	-6.63061	-2.72914	0.00768969	0.0251452	2.11409	1.59955
Sfxn2	1.65611	0.54213	-3.05482	-1.61109	7.53e-05	0.00119485	4.12326	2.92269
Mlycd	4.55645	0.548888	-8.30125	-3.05333	0.0069829	0.0236148	2.15596	1.62682
Stoml2	1.68964	0.727356	-2.32299	-1.21598	0.0023636	0.0112622	2.62643	1.94838
Hadhb	1.656	0.551256	-3.00406	-1.58691	8.56e-06	0.000325689	5.06738	3.4872
Arfgap2	0.634428	1.44431	2.27655	1.18685	0.000119714	0.00153574	3.92185	2.81368
Aass	1.56801	0.685345	-2.28792	-1.19404	0.00119388	0.00702353	2.92304	2.15344
Aco2	1.6665	0.582854	-2.85921	-1.51562	0.00020677	0.00214979	3.68451	2.6676
Emc3	14.393	0.086737	-165.938	-7.3745	0.00136476	0.00774557	2.86494	2.11095
Hibadh	1.87731	0.580453	-3.23421	-1.69341	0.000524447	0.0039207	3.2803	2.40664
Dhrs4	1.79619	0.598929	-2.999	-1.58448	1.52e-06	0.000122181	5.81769	3.913
Sardh	1.77385	0.556057	-3.19005	-1.67358	0.000228591	0.00228381	3.64094	2.64134
Etfa	1.68129	0.627271	-2.68032	-1.42241	0.000302315	0.0027178	3.51954	2.56578
Pex6	1.84864	0.593581	-3.11439	-1.63895	3.37e-06	0.000198166	5.47236	3.70297
Cdk5rap3	0.659897	1.54892	2.34722	1.23095	1.06e-05	0.000369535	4.97601	3.43234
Grpel1	2.05449	0.608393	-3.37691	-1.7557	0.0018318	0.00948089	2.73712	2.02315
Pccb	2.58591	0.500136	-5.17042	-2.37028	6.46e-05	0.00112717	4.18963	2.94801
Mccc1	2.11704	0.555458	-3.81135	-1.9303	0.00126065	0.00723037	2.89941	2.14084
Mlxipl	0.267829	7.17797	26.8006	4.74419	0.000150103	0.00175542	3.82361	2.75562
Hsd17b10	1.80834	0.551646	-3.27808	-1.71285	1.61e-05	0.000478502	4.79285	3.32012
Ndufa5	1.44808	0.660833	-2.19129	-1.13178	0.00071781	0.00490091	3.14399	2.30972
Atp5l	1.69788	0.63002	-2.69496	-1.43026	0.00104716	0.00640576	2.97999	2.19343
Hint3	1.46859	0.690355	-2.1273	-1.08902	0.00915935	0.0284675	2.03814	1.54565
Decr1	2.04546	0.558114	-3.66494	-1.87379	2.14e-05	0.000612652	4.66906	3.21279
Uqcrq	1.61502	0.716261	-2.25479	-1.17299	0.000134291	0.00166367	3.87195	2.77893
Nipsnap3b	3.95197	0.594367	-6.64904	-2.73315	0.00860769	0.0271019	2.06511	1.567
Rnf2	3.29187	0.453163	-7.26422	-2.86081	0.00138296	0.00777699	2.85919	2.10919
Ndufb9	1.71642	0.615555	-2.78841	-1.47944	0.00140431	0.00784678	2.85254	2.10531
Trap1	1.8562	0.663611	-2.79713	-1.48395	0.00287241	0.0127623	2.54175	1.89407
Tomm6	32.8475	0.0462079	-710.862	-9.47343	6.76e-06	0.000290039	5.17015	3.53754
Atp5f1	1.48853	0.735579	-2.02362	-1.01694	0.000311491	0.00276768	3.50655	2.55788
Acot13	2.13786	0.68644	-3.11441	-1.63896	0.00252285	0.0118149	2.59811	1.92757
Pam16	5.88954	0.24638	-23.9043	-4.5792	2.44e-05	0.00066025	4.61326	3.18029
Ormdl2	0.0158402	15.2573	963.207	9.9117	0.000223716	0.00225589	3.6503	2.64668
Ufc1	0.583122	2.46063	4.21975	2.07716	0.00259405	0.0118899	2.58602	1.92482
Slc25a11	1.8968	0.616974	-3.07436	-1.62028	0.00208964	0.0103197	2.67993	1.98633
Fam136a	5.53446	0.630867	-8.77278	-3.13303	0.00312917	0.013514	2.50457	1.86921
Msmo1	20.7642	0.034778	-597.049	-9.22171	2.19e-05	0.000615873	4.66008	3.21051
Ist1	0.626143	1.58574	2.53256	1.3406	0.000941289	0.0059496	3.02628	2.22551
Cyp2u1	0.0558506	11.8104	211.464	7.72427	0.0014961	0.0082533	2.82504	2.08337
Sdhd	1.95644	0.533689	-3.66587	-1.87416	0.000164511	0.00187851	3.7838	2.72619
Shmt2	1.57918	0.709406	-2.22605	-1.15449	0.0011859	0.00701299	2.92595	2.1541
Cs	1.36748	0.619459	-2.20754	-1.14244	0.000503086	0.00381361	3.29836	2.41866
Acsl3	0.714332	1.60391	2.24533	1.16693	0.00174837	0.00926767	2.75737	2.03303
Mpc2	4.22155	0.441366	-9.56473	-3.25772	0.00467384	0.0178423	2.33033	1.74855
Pdhb	1.46254	0.682501	-2.14291	-1.09957	0.000467125	0.0036429	3.33057	2.43855
Oxct1	6.96943	0.0615554	-113.222	-6.82301	2.29e-05	0.00063665	4.64006	3.1961
Hint2	1.82052	0.579828	-3.13975	-1.65065	0.00173446	0.00921645	2.76084	2.03544
D10Jhu81e	1.54146	0.661969	-2.3286	-1.21946	0.000296191	0.00268679	3.52843	2.57077
Dlst	1.7475	0.614076	-2.84574	-1.5088	0.000263651	0.00249605	3.57897	2.60275
Aacs	0.46053	1.74182	3.78222	1.91923	0.00175935	0.00930313	2.75465	2.03137
Oxsm	5.9775	0.656989	-9.09833	-3.1856	0.00696846	0.0236148	2.15686	1.62682
Sec23b	0.811766	3.04613	3.75247	1.90784	0.00320417	0.013783	2.49428	1.86066
Slc25a22	2.34973	0.499515	-4.70403	-2.2339	0.000144197	0.00172934	3.84104	2.76212
Fam162a	2.98066	0.617619	-4.82605	-2.27084	0.00674827	0.0231491	2.17081	1.63547
	1.71668	0.728354	-2.35693	-1.23691	0.000208103	0.00214979	3.68172	2.6676
Echdc3	1.88207	0.593382	-3.17176	-1.66528	0.000431951	0.0034813	3.36457	2.45826
Pipox	1.8891	0.583267	-3.23882	-1.69547	7.12e-07	6.43e-05	6.14752	4.19167
Timm50	4.63774	0.728551	-6.36571	-2.67032	0.0046124	0.0177417	2.33607	1.751
Mzb1	9.17071	0.0608035	-150.825	-7.23673	1.47e-05	0.000461678	4.83287	3.33566
Gsdmdc1	0.374563	3.20065	8.54502	3.09508	0.00354619	0.0147565	2.45024	1.83102
Ociad2	1.74558	0.57174	-3.05309	-1.61027	2.12e-06	0.000160479	5.67265	3.79458
Tmem126a	1.70111	0.609519	-2.79091	-1.48074	0.00190446	0.00975693	2.72023	2.01069
Cnpy3	5.22784	0.923956	-5.6581	-2.50032	0.00787138	0.0254704	2.10395	1.59396
Tysnd1	2.73241	0.468219	-5.83576	-2.54492	0.00334435	0.0142727	2.47569	1.84549
Plin3	0.563474	1.70571	3.02713	1.59795	2.12e-07	2.87e-05	6.67429	4.54235
Acot12	2.0045	0.54849	-3.65458	-1.86971	2.87e-05	0.000723609	4.54206	3.1405
Acadsb	2.84214	0.38314	-7.41803	-2.89104	0.000229792	0.00228527	3.63867	2.64106
Abhd5	0.394583	2.70848	6.86416	2.77908	2.29e-07	2.92e-05	6.64075	4.53514
Ehhadh	1.892	0.587165	-3.22226	-1.68807	5.01e-07	5.28e-05	6.30012	4.27727
Lonp2	1.50556	0.65762	-2.28941	-1.19498	0.000536131	0.003967	3.27073	2.40154
Dmgdh	1.55054	0.679489	-2.28193	-1.19025	0.000464156	0.00363526	3.33334	2.43946
Crot	2.00335	0.494426	-4.05186	-2.01859	1.23e-07	2.23e-05	6.90973	4.65097
Pmpca	6.47526	1.00597	-6.4368	-2.68634	0.00721023	0.024086	2.14205	1.61824
Ndufs7	1.52503	0.690779	-2.2077	-1.14254	0.000420903	0.00344346	3.37582	2.463
Isoc2b	7.89447	0.196744	-40.1257	-5.32645	0.000839123	0.00549613	3.07617	2.25994
Cd302	0.567669	1.56894	2.76383	1.46667	4.96e-05	0.000986845	4.30426	3.00575
Ndufa8	1.599	0.665063	-2.40428	-1.2656	3.69e-05	0.000835852	4.43291	3.07787
Gstk1	1.77534	0.538446	-3.29715	-1.72122	3.07e-05	0.000756256	4.51291	3.12133
Nudt12	1.73988	0.753728	-2.30836	-1.20687	0.00374068	0.0152727	2.42705	1.81608
Ndufb10	1.43376	0.703749	-2.03732	-1.02667	0.000248169	0.00240193	3.60525	2.61944
Wbscr22	8.30396	0.14917	-55.6678	-5.79877	0.000605307	0.00432562	3.21802	2.36395
Hoga1	1.71643	0.644429	-2.6635	-1.41332	0.00202543	0.0101748	2.69348	1.99248
Etfb	1.69473	0.566015	-2.99415	-1.58215	0.00014769	0.00175542	3.83065	2.75562
Keg1	2.16936	0.390408	-5.55665	-2.47422	0.000298886	0.00269993	3.52449	2.56865
Apoo	1.66446	0.550956	-3.02104	-1.59504	0.00435609	0.0170469	2.3609	1.76835
Lactb	1.71966	0.648827	-2.65042	-1.40622	0.000415027	0.00344346	3.38192	2.463
Acox3	2.61574	0.460823	-5.67624	-2.50494	0.000306105	0.00273101	3.51413	2.56368
Stard5	0.69561	1.88388	2.70825	1.43736	0.00186338	0.00961861	2.7297	2.01689
Sgsh	4.56631	0.695197	-6.56837	-2.71554	0.00226459	0.0109628	2.64501	1.96008
Aldh6a1	1.8496	0.568282	-3.25473	-1.70254	0.000188482	0.00204315	3.72473	2.6897
Mvp	1.56257	0.660458	-2.36589	-1.24239	5.62e-08	1.74e-05	7.25034	4.75938
Ndufa13	1.66521	0.717231	-2.32173	-1.2152	0.00428916	0.0168179	2.36763	1.77423
Anp32b	3.00876	0.371435	-8.10036	-3.01799	0.00695309	0.0236148	2.15782	1.62682
Ifi30	6.31477	0.428026	-14.7532	-3.88296	0.00113073	0.00679063	2.94664	2.16809
Ivd	1.83135	0.58785	-3.11533	-1.63939	9.92e-05	0.00134446	4.00339	2.87145
Tmod3	5.7668	0.195038	-29.5676	-4.88594	0.000601261	0.00432562	3.22094	2.36395
Slc29a1	3.98782	1.04345	-3.82178	-1.93424	0.00610074	0.0216694	2.21462	1.66415
Nat8	0.64579	1.77153	2.7432	1.45586	0.00017782	0.00199081	3.75002	2.70097
Pxmp4	1.86196	0.590149	-3.15507	-1.65767	0.00565598	0.0205053	2.24749	1.68813
Prelp	2.45387	0.154202	-15.9133	-3.99216	0.00120404	0.00705503	2.91936	2.1515
Tfr2	0.483893	1.47364	3.04539	1.60663	0.00108683	0.00656337	2.96384	2.18287
Usp14	0.472441	4.56031	9.65265	3.27092	0.000356443	0.00308861	3.44801	2.51024
Edf1	0.782953	1.63152	2.08381	1.05922	0.0028727	0.0127623	2.54171	1.89407
Acsl4	0.659532	1.7806	2.69979	1.43285	8.37e-05	0.00126057	4.07713	2.89943
Acox2	1.50459	0.615953	-2.4427	-1.28848	2.43e-06	0.000169789	5.61355	3.77009
Slc25a13	1.43189	0.655609	-2.18406	-1.12701	0.000674854	0.00467438	3.17079	2.33028
Ehd3	2.93088	0.346152	-8.46703	-3.08186	3.7e-05	0.000835852	4.43166	3.07787
Abcb11	0.540519	1.25503	2.3219	1.21531	0.00973929	0.0297391	2.01147	1.52667
Rdh11	0.599823	1.52076	2.53534	1.34218	3.84e-05	0.000849642	4.4156	3.07076
Dnaja2	0.626988	1.40106	2.23459	1.16001	0.000820168	0.00539843	3.0861	2.26773
Dnajb1	0.832509	4.80144	5.76743	2.52793	0.00920466	0.0284675	2.03599	1.54565
Acot2	3.3473	0.334536	-10.0058	-3.32276	0.000144377	0.00172934	3.8405	2.76212
Slc25a10	1.62284	0.624344	-2.59928	-1.37811	1.51e-05	0.00046237	4.82084	3.33501
Hsd17b6	1.51776	0.594041	-2.55497	-1.35331	1.79e-05	0.000524419	4.74715	3.28032
Acox1	1.90148	0.554465	-3.42939	-1.77795	1.56e-07	2.26e-05	6.80784	4.64631
Galk1	0.688582	3.0483	4.42692	2.1463	0.00487417	0.0184741	2.3121	1.73344
Arpc1a	0.49543	2.57098	5.18939	2.37557	0.000195015	0.00209304	3.70993	2.67922
Sqrdl	1.84333	0.51317	-3.59205	-1.84481	1.17e-05	0.000403961	4.93038	3.39366
Ak3	1.92021	0.683285	-2.81027	-1.49071	0.00095273	0.00598701	3.02103	2.22279
Pdcd6ip	0.517861	1.90782	3.68405	1.88129	0.00349933	0.0147186	2.45601	1.83213
Suclg1	1.86654	0.622623	-2.99786	-1.58393	0.000259116	0.00248225	3.58651	2.60516
Eci2	1.7944	0.5059	-3.54695	-1.82658	3e-06	0.000185877	5.52277	3.73077
Decr2	2.29933	0.499591	-4.60243	-2.2024	7.73e-07	6.7e-05	6.1121	4.17398
Timm9	1.5387	0.665628	-2.31165	-1.20893	0.000271773	0.0025579	3.56579	2.59212
Ehd1	1.48527	0.590569	-2.51499	-1.33055	0.00276651	0.0124954	2.55807	1.90325
Aadat	2.23818	0.485015	-4.61465	-2.20622	0.000149111	0.00175542	3.82649	2.75562
Vnn1	2.50744	0.389956	-6.43006	-2.68483	2.84e-05	0.000723609	4.54729	3.1405
Pf4	2.02741	0.434886	-4.66194	-2.22093	0.000639653	0.00447345	3.19406	2.34936
Nfs1	5.06865	0.815999	-6.21159	-2.63496	0.00696793	0.0236148	2.1569	1.62682
Uso1	0.525464	1.85342	3.5272	1.81852	0.00253931	0.0118392	2.59528	1.92668
Pex11a	1.77959	0.488619	-3.64209	-1.86477	9.79e-08	2.23e-05	7.00903	4.65097
Suclg2	1.66972	0.567848	-2.94043	-1.55603	0.00018067	0.00199844	3.74311	2.69931
Sucla2	1.70552	0.629424	-2.70966	-1.43811	0.00179267	0.00941376	2.7465	2.02624
Slc25a20	2.00586	0.599996	-3.34312	-1.74119	0.000109384	0.00143724	3.96105	2.84247
