## Supplementary material for "Hepatic Lipid Droplet-Associated Proteome Changes Distinguish Dietary-Induced Fatty Liver from Insulin Resistance in Male Mice": Table S10

### Sheet: Insulin sensitive_Scenario
Protein.Names	Fasta.Headers	Gene.Names	HFD_CHOW_p.val	STARCH_CHOW_p.val	STARCH_HFD_p.val	HFD_Chow_log2_fc	STARCH_Chow_log2_fc	STARCH_HFD_log2_fc
Q99KQ4	sp|Q99KQ4|NAMPT_MOUSE Nicotinamide phosphoribosyltransferase OS=Mus musculus OX=10090 GN=Nampt PE=1 SV=1	Nampt	0.000512507	0.307589	0.0313214	-0.482008	-0.0318962	0.450112
Q9CQZ0;Q9CQZ0-2	sp|Q9CQZ0|ORML2_MOUSE ORM1-like protein 2 OS=Mus musculus OX=10090 GN=Ormdl2 PE=1 SV=1;sp|Q9CQZ0-2|ORML2_MOUSE Isoform 2 of ORM1-like protein 2 OS=Mus musculus OX=10090 GN=Ormdl2	Ormdl2	0.0130968	0.697161	0.00290305	-0.280081	0.0595539	0.339635
Q05816	sp|Q05816|FABP5_MOUSE Fatty acid-binding protein 5 OS=Mus musculus OX=10090 GN=Fabp5 PE=1 SV=3	Fabp5	2.00193e-06	0.0742965	0.0013046	-0.231013	-0.131209	0.0998041
Q60590;P07361	sp|Q60590|A1AG1_MOUSE Alpha-1-acid glycoprotein 1 OS=Mus musculus OX=10090 GN=Orm1 PE=1 SV=1	Orm1	0.00132287	0.699402	0.0153348	-0.213561	-0.00293287	0.210628
Q62264	sp|Q62264|THRSP_MOUSE Thyroid hormone-inducible hepatic protein OS=Mus musculus OX=10090 GN=Thrsp PE=1 SV=1	Thrsp	0.00253664	0.188185	5.0683e-05	-0.0866968	0.0219875	0.108684
P06801	sp|P06801|MAOX_MOUSE NADP-dependent malic enzyme OS=Mus musculus OX=10090 GN=Me1 PE=1 SV=2	Me1	0.000382695	0.558247	0.00869332	-0.0848054	-0.0347708	0.0500346
Q91WL5;A0A087WS15	sp|Q91WL5|CP4CA_MOUSE Cytochrome P450 4A12A OS=Mus musculus OX=10090 GN=Cyp4a12a PE=1 SV=2	Cyp4a12a	0.000502328	0.342324	0.0262899	-0.0825282	-0.0130909	0.0694373
Q3V117;Q3TS02	tr|Q3V117|Q3V117_MOUSE ATP-citrate synthase OS=Mus musculus OX=10090 GN=Acly PE=1 SV=1	Acly	0.00140616	0.684351	0.000313138	-0.0668766	0.000460759	0.0673373
P19096;A0A0U1RNJ1;A0A0U1RPP5	sp|P19096|FAS_MOUSE Fatty acid synthase OS=Mus musculus OX=10090 GN=Fasn PE=1 SV=2;tr|A0A0U1RNJ1|A0A0U1RNJ1_MOUSE Fatty acid synthase OS=Mus musculus OX=10090 GN=Fasn PE=1 SV=1	Fasn	0.00500424	0.395987	0.00032253	-0.0655052	0.00567572	0.0711809
Q5F2E8	sp|Q5F2E8|TAOK1_MOUSE Serine/threonine-protein kinase TAO1 OS=Mus musculus OX=10090 GN=Taok1 PE=1 SV=1	Taok1	0.0177316	0.949828	0.0489153	-0.0636981	-0.00233093	0.0613672
E9Q509;G3X925;P53657	tr|E9Q509|E9Q509_MOUSE Pyruvate kinase OS=Mus musculus OX=10090 GN=Pklr PE=1 SV=1;tr|G3X925|G3X925_MOUSE Pyruvate kinase OS=Mus musculus OX=10090 GN=Pklr PE=1 SV=1;sp|P53657|KPYR_MOUSE Pyruvate kinase PKLR OS=Mus musculus OX=10090 GN=Pklr PE=1 SV=1	Pklr	0.00379683	0.941693	0.0131429	-0.0630698	-0.00119195	0.0618778
Q5FW60	sp|Q5FW60|MUP20_MOUSE Major urinary protein 20 OS=Mus musculus OX=10090 GN=Mup20 PE=1 SV=1	Mup20	0.0119014	0.96741	0.0101306	-0.0564014	-0.00516537	0.051236
P61961;H7BWZ1;D3YW97	sp|P61961|UFM1_MOUSE Ubiquitin-fold modifier 1 OS=Mus musculus OX=10090 GN=Ufm1 PE=1 SV=1;tr|H7BWZ1|H7BWZ1_MOUSE Ubiquitin-fold modifier 1 OS=Mus musculus OX=10090 GN=Ufm1 PE=1 SV=1;tr|D3YW97|D3YW97_MOUSE Ubiquitin-fold modifier 1 OS=Mus musculus OX=10090	Ufm1	0.0190488	0.982544	0.0399933	-0.0501191	-0.00364099	0.0464781
Q9DBL9;Q9DBL9-2;D3Z7K3	sp|Q9DBL9|ABHD5_MOUSE 1-acylglycerol-3-phosphate O-acyltransferase ABHD5 OS=Mus musculus OX=10090 GN=Abhd5 PE=1 SV=1;sp|Q9DBL9-2|ABHD5_MOUSE Isoform 2 of 1-acylglycerol-3-phosphate O-acyltransferase ABHD5 OS=Mus musculus OX=10090 GN=Abhd5	Abhd5	0.00266906	0.780423	0.000862894	-0.0497386	0.0205435	0.0702822
Q8VC30;Q3UTZ4;A0A494BBI2;A0A494BB96	sp|Q8VC30|TKFC_MOUSE Triokinase/FMN cyclase OS=Mus musculus OX=10090 GN=Tkfc PE=1 SV=1;tr|Q3UTZ4|Q3UTZ4_MOUSE Triokinase/FMN cyclase OS=Mus musculus OX=10090 GN=Tkfc PE=1 SV=1	Tkfc	0.00243624	0.565991	0.0413861	-0.0496055	-0.0173368	0.0322687
O88587-2;O88587;D3Z227	sp|O88587-2|COMT_MOUSE Isoform Soluble of Catechol O-methyltransferase OS=Mus musculus OX=10090 GN=Comt;sp|O88587|COMT_MOUSE Catechol O-methyltransferase OS=Mus musculus OX=10090 GN=Comt PE=1 SV=2	Comt	0.00495653	0.831862	0.0289433	-0.0478522	-0.00463935	0.0432129
Q9QUJ7-2;Q9QUJ7	sp|Q9QUJ7-2|ACSL4_MOUSE Isoform Short of Long-chain-fatty-acid--CoA ligase 4 OS=Mus musculus OX=10090 GN=Acsl4;sp|Q9QUJ7|ACSL4_MOUSE Long-chain-fatty-acid--CoA ligase 4 OS=Mus musculus OX=10090 GN=Acsl4 PE=1 SV=2	Acsl4	0.0313803	0.999997	0.0434332	-0.0343783	0.000262595	0.0346409
Q8BVZ1	sp|Q8BVZ1|PLIN5_MOUSE Perilipin-5 OS=Mus musculus OX=10090 GN=Plin5 PE=1 SV=1	Plin5	0.0319499	0.953889	0.0234759	-0.033747	0.0174051	0.0511521
A0A0R4J038;O08677;D3YTY9;O08677-3;D3Z2B2	tr|A0A0R4J038|A0A0R4J038_MOUSE Kininogen-1 OS=Mus musculus OX=10090 GN=Kng1 PE=1 SV=1;sp|O08677|KNG1_MOUSE Kininogen-1 OS=Mus musculus OX=10090 GN=Kng1 PE=1 SV=1;tr|D3YTY9|D3YTY9_MOUSE Kininogen-1 OS=Mus musculus OX=10090 GN=Kng1 PE=1 SV=1;sp|O08677-3|KNG1	Kng1	0.0353641	0.913476	0.0202047	-0.0120117	0.0103221	0.0223338
D3YZ54;Q9QXE0;A0A2I3BRS0;D6RDE9;E9Q0K0;E9Q7H7;E9Q9L4	tr|D3YZ54|D3YZ54_MOUSE 2-hydroxyacyl-CoA lyase 1 OS=Mus musculus OX=10090 GN=Hacl1 PE=1 SV=2;sp|Q9QXE0|HACL1_MOUSE 2-hydroxyacyl-CoA lyase 1 OS=Mus musculus OX=10090 GN=Hacl1 PE=1 SV=2	Hacl1	0.000859128	0.738666	0.00901442	0.0338222	0.0116512	-0.022171
P56654;Q5GLZ0	sp|P56654|CP237_MOUSE Cytochrome P450 2C37 OS=Mus musculus OX=10090 GN=Cyp2c37 PE=1 SV=2	Cyp2c37	0.00824449	0.871196	0.00390047	0.0342803	-0.0133286	-0.0476089
Q9EQK5	sp|Q9EQK5|MVP_MOUSE Major vault protein OS=Mus musculus OX=10090 GN=Mvp PE=1 SV=4	Mvp	1.10992e-05	0.973403	4.22819e-05	0.0348073	0.00455605	-0.0302512
P50544;B1AR28	sp|P50544|ACADV_MOUSE Very long-chain specific acyl-CoA dehydrogenase, mitochondrial OS=Mus musculus OX=10090 GN=Acadvl PE=1 SV=3;tr|B1AR28|B1AR28_MOUSE Very long-chain-specific acyl-CoA dehydrogenase, mitochondrial OS=Mus musculus OX=10090 GN=Acadvl PE=1	Acadvl	0.0102549	0.893548	0.041316	0.0377205	0.00475037	-0.0329701
Q07417	sp|Q07417|ACADS_MOUSE Short-chain specific acyl-CoA dehydrogenase, mitochondrial OS=Mus musculus OX=10090 GN=Acads PE=1 SV=2	Acads	0.0472829	0.819736	0.0174347	0.038907	0.00550885	-0.0333982
Q9R0H0	sp|Q9R0H0|ACOX1_MOUSE Peroxisomal acyl-coenzyme A oxidase 1 OS=Mus musculus OX=10090 GN=Acox1 PE=1 SV=5	Acox1	0.000534823	0.767985	0.00017647	0.039508	-0.00204142	-0.0415494
Q99N15;A2AFQ2;O08756	tr|Q99N15|Q99N15_MOUSE 17beta-hydroxysteroid dehydrogenase type 10/short chain L-3-hydroxyacyl-CoA dehydrogenase OS=Mus musculus OX=10090 GN=Hsd17b10 PE=1 SV=1;tr|A2AFQ2|A2AFQ2_MOUSE 3-hydroxyacyl-CoA dehydrogenase type-2 OS=Mus musculus OX=10090 GN=Hsd17b	Hsd17b10	0.00229328	0.937262	0.0085769	0.0399703	0.00642555	-0.0335447
Q9QXD1;E9Q5T5	sp|Q9QXD1|ACOX2_MOUSE Peroxisomal acyl-coenzyme A oxidase 2 OS=Mus musculus OX=10090 GN=Acox2 PE=1 SV=2	Acox2	6.15367e-05	0.279436	0.00571566	0.0419653	0.0128532	-0.0291121
O35386	sp|O35386|PAHX_MOUSE Phytanoyl-CoA dioxygenase, peroxisomal OS=Mus musculus OX=10090 GN=Phyh PE=1 SV=1	Phyh	0.00305684	0.713919	0.0299433	0.0420108	0.0152845	-0.0267263
P24270;A2AL20;Q8BI29-2;Q8BI29	sp|P24270|CATA_MOUSE Catalase OS=Mus musculus OX=10090 GN=Cat PE=1 SV=4	Cat	0.00136925	0.677839	0.0171109	0.0429407	0.0203837	-0.0225571
P52825;A2A8E8;A2A8E7;A2A8E9	sp|P52825|CPT2_MOUSE Carnitine O-palmitoyltransferase 2, mitochondrial OS=Mus musculus OX=10090 GN=Cpt2 PE=1 SV=2	Cpt2	0.00141982	0.538864	0.0290681	0.0435981	0.017143	-0.0264551
Q6XVG2	sp|Q6XVG2|CP254_MOUSE Cytochrome P450 2C54 OS=Mus musculus OX=10090 GN=Cyp2c54 PE=1 SV=1	Cyp2c54	0.000614266	0.468213	0.0185682	0.0436059	0.0141434	-0.0294625
O09174	sp|O09174|AMACR_MOUSE Alpha-methylacyl-CoA racemase OS=Mus musculus OX=10090 GN=Amacr PE=1 SV=4	Amacr	0.00274835	0.995053	0.00361274	0.0441344	-0.0083804	-0.0525148
A0A0R4J0I6;Q80XL6;D3YTQ5;A0A087WSI8;F6U473	tr|A0A0R4J0I6|A0A0R4J0I6_MOUSE Acyl-CoA dehydrogenase family member 11 OS=Mus musculus OX=10090 GN=Acad11 PE=1 SV=1;sp|Q80XL6|ACD11_MOUSE Acyl-CoA dehydrogenase family member 11 OS=Mus musculus OX=10090 GN=Acad11 PE=1 SV=2;tr|D3YTQ5|D3YTQ5_MOUSE Acyl-CoA d	Acad11	0.000159084	0.291542	0.0125191	0.0473546	0.0108562	-0.0364984
P26443;F7CFA5	sp|P26443|DHE3_MOUSE Glutamate dehydrogenase 1, mitochondrial OS=Mus musculus OX=10090 GN=Glud1 PE=1 SV=1	Glud1	0.00415655	0.849872	0.0230136	0.0481224	0.0192305	-0.0288919
A0A0R4J083	tr|A0A0R4J083|A0A0R4J083_MOUSE Long-chain-specific acyl-CoA dehydrogenase, mitochondrial OS=Mus musculus OX=10090 GN=Acadl PE=1 SV=1	Acadl	0.0250951	0.971661	0.0214452	0.0481424	0.00544557	-0.0426969
Q8BGC4;A0A494BB38	sp|Q8BGC4|PTGR3_MOUSE Prostaglandin reductase-3 OS=Mus musculus OX=10090 GN=Zadh2 PE=1 SV=1;tr|A0A494BB38|A0A494BB38_MOUSE Prostaglandin reductase-3 OS=Mus musculus OX=10090 GN=Zadh2 PE=1 SV=1	Zadh2	0.000353689	0.205315	0.0397607	0.0491181	0.0196787	-0.0294393
Q9Z2I8	sp|Q9Z2I8|SUCB2_MOUSE Succinate--CoA ligase [GDP-forming] subunit beta, mitochondrial OS=Mus musculus OX=10090 GN=Suclg2 PE=1 SV=3	Suclg2	0.025825	0.990484	0.0476119	0.0508693	0.0164901	-0.0343792
P54071;D6RIL6;A0A0U1RP68;A0A0U1RPR1	sp|P54071|IDHP_MOUSE Isocitrate dehydrogenase [NADP], mitochondrial OS=Mus musculus OX=10090 GN=Idh2 PE=1 SV=3;tr|D6RIL6|D6RIL6_MOUSE Isocitrate dehydrogenase [NADP], mitochondrial OS=Mus musculus OX=10090 GN=Idh2 PE=1 SV=1	Idh2	0.0482901	0.837911	0.0192392	0.0521484	0.0099295	-0.0422189
O55137	sp|O55137|ACOT1_MOUSE Acyl-coenzyme A thioesterase 1 OS=Mus musculus OX=10090 GN=Acot1 PE=1 SV=1	Acot1	0.0481433	0.97042	0.0396336	0.0522465	0.00232642	-0.0499201
Q80ZJ1;Q80ZJ1-2;P61226	sp|Q80ZJ1|RAP2A_MOUSE Ras-related protein Rap-2a OS=Mus musculus OX=10090 GN=Rap2a PE=1 SV=2;sp|Q80ZJ1-2|RAP2A_MOUSE Isoform 2 of Ras-related protein Rap-2a OS=Mus musculus OX=10090 GN=Rap2a;sp|P61226|RAP2B_MOUSE Ras-related protein Rap-2b OS=Mus musculus	Rap2a	8.25146e-05	0.820894	0.000732127	0.0534024	-0.00172986	-0.0551323
P05202	sp|P05202|AATM_MOUSE Aspartate aminotransferase, mitochondrial OS=Mus musculus OX=10090 GN=Got2 PE=1 SV=1	Got2	0.00632793	0.800205	0.0404261	0.0537747	0.0206226	-0.033152
A0A0A0MQ68;Q60759;D3Z4I2	tr|A0A0A0MQ68|A0A0A0MQ68_MOUSE Glutaryl-CoA dehydrogenase, mitochondrial OS=Mus musculus OX=10090 GN=Gcdh PE=1 SV=1;sp|Q60759|GCDH_MOUSE Glutaryl-CoA dehydrogenase, mitochondrial OS=Mus musculus OX=10090 GN=Gcdh PE=1 SV=2	Gcdh	0.0107151	0.875349	0.0466204	0.0540249	0.0176296	-0.0363953
A2A977;O88833;A2A8T1;F8WGU9;Q91WU1;A2A8S9;A2A8S8	tr|A2A977|A2A977_MOUSE Cytochrome P450 4A10 OS=Mus musculus OX=10090 GN=Cyp4a10 PE=1 SV=1;sp|O88833|CP4AA_MOUSE Cytochrome P450 4A10 OS=Mus musculus OX=10090 GN=Cyp4a10 PE=2 SV=2;tr|A2A8T1|A2A8T1_MOUSE Cytochrome P450, family 4, subfamily a, polypeptide 32	Cyp4a10	0.0495478	0.296556	0.00210994	0.0546983	-0.0264976	-0.0811959
P51660	sp|P51660|DHB4_MOUSE Peroxisomal multifunctional enzyme type 2 OS=Mus musculus OX=10090 GN=Hsd17b4 PE=1 SV=3	Hsd17b4	0.000626918	0.712505	0.00752648	0.0547629	0.0268462	-0.0279167
P38060;V9GXD2;V9GWZ9;D3YVU9;Q8JZS7	sp|P38060|HMGCL_MOUSE Hydroxymethylglutaryl-CoA lyase, mitochondrial OS=Mus musculus OX=10090 GN=Hmgcl PE=1 SV=2	Hmgcl	0.00169548	0.432283	0.0495029	0.0552284	0.0315476	-0.0236807
Q99LB2;A0A2I3BRG8;Q9D2U3;A0A2I3BPY3;A0A2I3BQ25;A0A2I3BRQ8	sp|Q99LB2|DHRS4_MOUSE Dehydrogenase/reductase SDR family member 4 OS=Mus musculus OX=10090 GN=Dhrs4 PE=1 SV=3;tr|A0A2I3BRG8|A0A2I3BRG8_MOUSE Dehydrogenase/reductase SDR family member 4 (Fragment) OS=Mus musculus OX=10090 GN=Dhrs4 PE=1 SV=1	Dhrs4	3.56128e-05	0.90294	0.000216786	0.0554646	0.0175395	-0.0379251
Q9DBM2	sp|Q9DBM2|ECHP_MOUSE Peroxisomal bifunctional enzyme OS=Mus musculus OX=10090 GN=Ehhadh PE=1 SV=4	Ehhadh	1.92325e-05	0.223898	0.00271269	0.0555569	0.012454	-0.0431029
Q8R164	sp|Q8R164|BPHL_MOUSE Valacyclovir hydrolase OS=Mus musculus OX=10090 GN=Bphl PE=1 SV=1	Bphl	0.00220414	0.687749	0.0248864	0.0561555	0.0244516	-0.0317039
Q9CQ62	sp|Q9CQ62|DECR_MOUSE 2,4-dienoyl-CoA reductase, mitochondrial OS=Mus musculus OX=10090 GN=Decr1 PE=1 SV=1	Decr1	0.0240749	0.998172	0.0299366	0.0576011	0.0160207	-0.0415804
Q91X34	sp|Q91X34|BAAT_MOUSE Bile acid-CoA:amino acid N-acyltransferase OS=Mus musculus OX=10090 GN=Baat PE=1 SV=1	Baat	0.000210138	0.387492	0.0101653	0.0576217	0.0190622	-0.0385595
Q9WV68;A0A494B909;A0A494BAS6;A0A494BB28;A0A494B8Z4;A0A494B906	sp|Q9WV68|DECR2_MOUSE Peroxisomal 2,4-dienoyl-CoA reductase OS=Mus musculus OX=10090 GN=Decr2 PE=1 SV=1;tr|A0A494B909|A0A494B909_MOUSE Peroxisomal 2,4-dienoyl-CoA reductase OS=Mus musculus OX=10090 GN=Decr2 PE=1 SV=1;tr|A0A494BAS6|A0A494BAS6_MOUSE Peroxiso	Decr2	7.89796e-06	0.890288	5.45517e-05	0.059405	0.00733196	-0.0520731
Q921H8;H3BKL5;H3BJZ9;H3BKA1;H3BJG8;H3BJC1	sp|Q921H8|THIKA_MOUSE 3-ketoacyl-CoA thiolase A, peroxisomal OS=Mus musculus OX=10090 GN=Acaa1a PE=1 SV=1;tr|H3BKL5|H3BKL5_MOUSE 3-ketoacyl-CoA thiolase A, peroxisomal OS=Mus musculus OX=10090 GN=Acaa1a PE=1 SV=1;tr|H3BJZ9|H3BJZ9_MOUSE 3-ketoacyl-CoA thiol	Acaa1a	0.000249558	0.862239	0.00169928	0.0599706	0.00726795	-0.0527027
Q9WUR2-2;Q3TCD4;Q9WUR2;E9Q7A8;E9PYC6;E9Q858;E9PUY9;E9PYA9;E9PVM6;Q78JN3;E9PY42	sp|Q9WUR2-2|ECI2_MOUSE Isoform 2 of Enoyl-CoA delta isomerase 2, mitochondrial OS=Mus musculus OX=10090 GN=Eci2;tr|Q3TCD4|Q3TCD4_MOUSE Enoyl-CoA delta isomerase 2, mitochondrial OS=Mus musculus OX=10090 GN=Eci2 PE=1 SV=1;sp|Q9WUR2|ECI2_MOUSE Enoyl-CoA delt	Eci2;tr|Q3TCD4|Q3TCD4_MOUSE Enoyl-CoA delta isomerase 2, mitochondrial OS=Mus musculus OX=10090 GN=Eci2	0.000224549	0.617596	0.00428187	0.0605258	0.0117686	-0.0487572
Q8QZT1	sp|Q8QZT1|THIL_MOUSE Acetyl-CoA acetyltransferase, mitochondrial OS=Mus musculus OX=10090 GN=Acat1 PE=1 SV=1	Acat1	0.0049028	0.904798	0.0205005	0.0614488	0.0236633	-0.0377855
O35459;F7B227	sp|O35459|ECH1_MOUSE Delta(3,5)-Delta(2,4)-dienoyl-CoA isomerase, mitochondrial OS=Mus musculus OX=10090 GN=Ech1 PE=1 SV=1;tr|F7B227|F7B227_MOUSE Delta(3,5)-Delta(2,4)-dienoyl-CoA isomerase, mitochondrial (Fragment) OS=Mus musculus OX=10090 GN=Ech1 PE=1 SV	Ech1	0.00239601	0.54652	0.000300447	0.0617455	0.0113648	-0.0503806
Q9D826	sp|Q9D826|SOX_MOUSE Peroxisomal sarcosine oxidase OS=Mus musculus OX=10090 GN=Pipox PE=1 SV=1	Pipox	6.31235e-06	0.235252	0.000865575	0.0633665	0.0216316	-0.0417349
Q99LB7;A2AH52;A2AH53;A2AH55	sp|Q99LB7|SARDH_MOUSE Sarcosine dehydrogenase, mitochondrial OS=Mus musculus OX=10090 GN=Sardh PE=1 SV=1	Sardh	0.00284285	0.690888	0.0305599	0.063453	0.022607	-0.040846
Q61425	sp|Q61425|HCDH_MOUSE Hydroxyacyl-coenzyme A dehydrogenase, mitochondrial OS=Mus musculus OX=10090 GN=Hadh PE=1 SV=2	Hadh	0.013695	0.963392	0.0354235	0.0668987	0.0218459	-0.0450528
O35423-2;O35423	sp|O35423-2|SPYA_MOUSE Isoform Peroxisomal of Serine--pyruvate aminotransferase, mitochondrial OS=Mus musculus OX=10090 GN=Agxt;sp|O35423|SPYA_MOUSE Serine--pyruvate aminotransferase, mitochondrial OS=Mus musculus OX=10090 GN=Agxt PE=1 SV=3	Agxt	1.27988e-06	0.126202	0.00042647	0.0681937	0.0135013	-0.0546923
Q8C2Q8;Q91VR2;A2AKV2;A2AKV3;A2AKV1;A2AKV0	tr|Q8C2Q8|Q8C2Q8_MOUSE ATP synthase subunit gamma OS=Mus musculus OX=10090 GN=Atp5c1 PE=1 SV=1;sp|Q91VR2|ATPG_MOUSE ATP synthase subunit gamma, mitochondrial OS=Mus musculus OX=10090 GN=Atp5f1c PE=1 SV=1;tr|A2AKV2|A2AKV2_MOUSE ATP synthase, H+-transporting	Atp5c1	0.000108214	0.10422	0.0336115	0.0691074	0.0314296	-0.0376778
A0A494BAI5;Q544X6;P22315;F6T2S0;Q91W09;A0A494B9Y8;A0A494BBL4;A0A494BAR8;A0A494BA61	tr|A0A494BAI5|A0A494BAI5_MOUSE Ferrochelatase OS=Mus musculus OX=10090 GN=Fech PE=1 SV=1;tr|Q544X6|Q544X6_MOUSE Ferrochelatase OS=Mus musculus OX=10090 GN=Fech PE=1 SV=1;sp|P22315|HEMH_MOUSE Ferrochelatase, mitochondrial OS=Mus musculus OX=10090 GN=Fech PE	Fech	0.00369139	0.639269	0.0454177	0.0699061	0.0222091	-0.0476969
P58137;Q8BZR4	sp|P58137|ACOT8_MOUSE Acyl-coenzyme A thioesterase 8 OS=Mus musculus OX=10090 GN=Acot8 PE=1 SV=1;tr|Q8BZR4|Q8BZR4_MOUSE Acyl-coenzyme A thioesterase 8 OS=Mus musculus OX=10090 GN=Acot8 PE=1 SV=1	Acot8	0.00380934	0.96123	0.0114311	0.0703972	0.00615751	-0.0642397
Q00519;A0A3B2WBF8;A0A3B2WDA8;A0A3B2W454	sp|Q00519|XDH_MOUSE Xanthine dehydrogenase/oxidase OS=Mus musculus OX=10090 GN=Xdh PE=1 SV=5	Xdh	0.00963784	0.919121	0.0344066	0.0714905	0.0210774	-0.0504131
Q3UEG6;H7BWY3;D3YZ49	sp|Q3UEG6|AGT2_MOUSE Alanine--glyoxylate aminotransferase 2, mitochondrial OS=Mus musculus OX=10090 GN=Agxt2 PE=1 SV=1;tr|H7BWY3|H7BWY3_MOUSE Alanine--glyoxylate aminotransferase 2, mitochondrial OS=Mus musculus OX=10090 GN=Agxt2 PE=1 SV=1	Agxt2	0.00100919	0.409154	0.0354812	0.079016	0.0375714	-0.0414446
Q9Z0K8	sp|Q9Z0K8|VNN1_MOUSE Pantetheinase OS=Mus musculus OX=10090 GN=Vnn1 PE=1 SV=3	Vnn1	0.000737716	0.707629	0.00887206	0.080105	0.00111387	-0.0789912
P53395;A0A0G2JGU0	sp|P53395|ODB2_MOUSE Lipoamide acyltransferase component of branched-chain alpha-keto acid dehydrogenase complex, mitochondrial OS=Mus musculus OX=10090 GN=Dbt PE=1 SV=2	Dbt	0.00292104	0.898574	0.0133632	0.0839188	0.0276375	-0.0562813
Q2TPA8;B1AX78;B1AX77	sp|Q2TPA8|HSDL2_MOUSE Hydroxysteroid dehydrogenase-like protein 2 OS=Mus musculus OX=10090 GN=Hsdl2 PE=1 SV=1;tr|B1AX78|B1AX78_MOUSE Hydroxysteroid dehydrogenase-like protein 2 OS=Mus musculus OX=10090 GN=Hsdl2 PE=1 SV=1	Hsdl2	0.00119296	0.999149	0.00228107	0.0867062	0.0225805	-0.0641257
A2AKK5-2;A2AKK5;A2AKK6	sp|A2AKK5-2|ACNT1_MOUSE Isoform 2 of Acyl-coenzyme A amino acid N-acyltransferase 1 OS=Mus musculus OX=10090 GN=Acnat1;sp|A2AKK5|ACNT1_MOUSE Acyl-coenzyme A amino acid N-acyltransferase 1 OS=Mus musculus OX=10090 GN=Acnat1 PE=1 SV=1	Acnat1	0.000781295	0.497447	0.0204059	0.0875894	0.0491205	-0.0384689
Q91ZA3;H3BL62;D3YZC0;D3YWM4;H3BK61;H3BJR0	sp|Q91ZA3|PCCA_MOUSE Propionyl-CoA carboxylase alpha chain, mitochondrial OS=Mus musculus OX=10090 GN=Pcca PE=1 SV=2	Pcca	0.00673027	0.762534	0.0488954	0.0993986	0.0398017	-0.0595969
Q9R112;F6ZKZ3;H3BLH2	sp|Q9R112|SQOR_MOUSE Sulfide:quinone oxidoreductase, mitochondrial OS=Mus musculus OX=10090 GN=Sqor PE=1 SV=3;tr|F6ZKZ3|F6ZKZ3_MOUSE Sulfide:quinone oxidoreductase, mitochondrial OS=Mus musculus OX=10090 GN=Sqor PE=1 SV=1	Sqor	0.000606577	0.261064	0.045051	0.101479	0.0483666	-0.0531123
Q8CC88;Q8CC88-3	sp|Q8CC88|VWA8_MOUSE von Willebrand factor A domain-containing protein 8 OS=Mus musculus OX=10090 GN=Vwa8 PE=1 SV=2	Vwa8	7.85479e-05	0.0872774	0.0313659	0.101558	0.05738	-0.044178
P14483;A0A494B9G5;P06346;P06344;P06343;P01921;A0A494B9U2;P06345;P06342	sp|P14483|HB2A_MOUSE H-2 class II histocompatibility antigen, A beta chain OS=Mus musculus OX=10090 GN=H2-Ab1 PE=1 SV=1;tr|A0A494B9G5|A0A494B9G5_MOUSE H-2 class II histocompatibility antigen, A-F beta chain (Fragment) OS=Mus musculus OX=10090 GN=H2-Ab1 PE=	H2-Ab1	0.00754505	0.874877	0.0345679	0.1084	0.0142697	-0.09413
Q3ULD5;Q6PD20	sp|Q3ULD5|MCCB_MOUSE Methylcrotonoyl-CoA carboxylase beta chain, mitochondrial OS=Mus musculus OX=10090 GN=Mccc2 PE=1 SV=1;tr|Q6PD20|Q6PD20_MOUSE Mccc2 protein (Fragment) OS=Mus musculus OX=10090 GN=Mccc2 PE=1 SV=1	Mccc2	0.0420298	0.982348	0.0389677	0.11059	0.0273972	-0.0831925
Q6P3A8;Q6P3A8-2	sp|Q6P3A8|ODBB_MOUSE 2-oxoisovalerate dehydrogenase subunit beta, mitochondrial OS=Mus musculus OX=10090 GN=Bckdhb PE=1 SV=2;sp|Q6P3A8-2|ODBB_MOUSE Isoform 2 of 2-oxoisovalerate dehydrogenase subunit beta, mitochondrial OS=Mus musculus OX=10090 GN=Bckdhb	Bckdhb	0.0328159	0.978715	0.029634	0.111193	0.0316953	-0.0794976
Q9ESY9	sp|Q9ESY9|GILT_MOUSE Gamma-interferon-inducible lysosomal thiol reductase OS=Mus musculus OX=10090 GN=Ifi30 PE=1 SV=3	Ifi30	0.00468155	0.999574	0.00697014	0.127049	0.0610729	-0.0659758
Q8BWN8;A0A1Y7VK62	sp|Q8BWN8|ACOT4_MOUSE Peroxisomal succinyl-coenzyme A thioesterase OS=Mus musculus OX=10090 GN=Acot4 PE=1 SV=1	Acot4	0.000177891	0.192938	0.0244119	0.135839	0.0616945	-0.0741442
H7BX88;P47934;F7BF80;A2AWE5	tr|H7BX88|H7BX88_MOUSE Carnitine O-acetyltransferase OS=Mus musculus OX=10090 GN=Crat PE=1 SV=1;sp|P47934|CACP_MOUSE Carnitine O-acetyltransferase OS=Mus musculus OX=10090 GN=Crat PE=1 SV=3	Crat	0.00381241	0.955211	0.00309621	0.148892	0.00345444	-0.145438
P14434;P14438;G3UWR9;P14437;P14436;P14435;P23150;P04228;P01910	sp|P14434|HA2B_MOUSE H-2 class II histocompatibility antigen, A-B alpha chain OS=Mus musculus OX=10090 GN=H2-Aa PE=1 SV=2;sp|P14438|HA2U_MOUSE H-2 class II histocompatibility antigen, A-U alpha chain (Fragment) OS=Mus musculus OX=10090 GN=H2-Aa PE=1 SV=1;t	H2-Aa	0.00328706	0.693614	0.0342151	0.159237	0.104465	-0.0547723
Q8BMS4	sp|Q8BMS4|COQ3_MOUSE Ubiquinone biosynthesis O-methyltransferase, mitochondrial OS=Mus musculus OX=10090 GN=Coq3 PE=1 SV=1	Coq3	0.0166145	0.33119	0.000787869	0.300486	-0.105794	-0.40628
Q8BZ09;B6CI26	sp|Q8BZ09|ODC_MOUSE Mitochondrial 2-oxodicarboxylate carrier OS=Mus musculus OX=10090 GN=Slc25a21 PE=1 SV=1;tr|B6CI26|B6CI26_MOUSE Mitochondrial 2-oxodicarboxylate carrier OS=Mus musculus OX=10090 GN=Slc25a21 PE=1 SV=1	Slc25a21	0.00128336	0.40598	0.0436995	0.34665	0.32051	-0.0261398
